# West Nile Virus spread in Europe - phylogeographic pattern analysis and key drivers

**DOI:** 10.1101/2022.11.10.515886

**Authors:** Lu Lu, Feifei Zhang, Bas B. Oude Munnink, Emmanuelle Munger, Reina S. Sikkema, Styliani Pappa, Katerina Tsioka, Alessandro Sinigaglia, Emanuela Dal Molin, Barbara B. Shih, Anne Günther, Anne Pohlmann, Martin Beer, Rachel A. Taylor, Frederic Bartumeus, Mark Woolhouse, Frank M. Aarestrup, Luisa Barzon, Anna Papa, Samantha Lycett, Marion P. G. Koopmans

## Abstract

Spread and emergence of West Nile virus (WNV) in Europe have been very different from those observed in North America. Here, we describe key drivers by combining viral genome sequences with epidemiological data and possible factors of spread into phylodynamic models. WNV in Europe has greater lineage diversity than other regions of the world, suggesting repeated introductions and local amplification. Among the six lineages found in Europe, WNV-2a is predominant, has spread to at least 14 countries and evolved into two major co-circulating clusters (A and B). Both of these seem to originate from regions of Central Europe. Viruses of Cluster A emerged earlier and have spread towards the west of Europe with higher genetic diversity. Amongst multiple drivers, high agriculture activities were associated with both spread direction and velocity. Our study suggests future surveillance activities should be strengthened in Central Europe and Southeast European countries, and enhanced monitoring should be targeted to areas with high agriculture activities.
