## Supporting file 1 for "West Nile Virus spread in Europe - phylogeographic pattern analysis and key drivers"

Supporting file 1 Sequences and metadata of WNV lineage 2a used in this study
Accession	country	host	host_ori	date	lat	lon	cluster	Gene	taxa
OL840879	Greece	human	human	2019.646575	41.122439	24.3296733	Cluster B	wgs	OL840879|Greece|2019.646575
MN966983	Romania	human	Homo sapiens	2015.685753	46.1005122	27.1810469	Cluster B	ns5	MN966983|Romania|2015.685753
OL840877	Greece	human	human	2020.57377	41.70638889	26.30138889	Cluster B	wgs	OL840877|Greece|2020.57377
LT996427	Romania	mosquito	Culex pipiens	2015.632877	44.4361414	26.1027202	Cluster B	ns3	LT996427|Romania|2015.632877
LT996426	Romania	mosquito	Culex pipiens	2015.654795	44.4361414	26.1027202	Cluster B	ns3	LT996426|Romania|2015.654795
LT996419	Romania	mosquito	Culex pipiens	2016.469945	44.4361414	26.1027202	Cluster B	ns3	LT996419|Romania|2016.469945
LT996429	Romania	human	Homo sapiens	2016.5833	44.4361414	26.1027202	Cluster B	ns3	LT996429|Romania|2016.5833
LT996422	Romania	mosquito	Culex pipiens	2016.595628	44.4361414	26.1027202	Cluster B	ns3	LT996422|Romania|2016.595628
LT996421	Romania	mosquito	Culex pipiens	2016.661202	44.4361414	26.1027202	Cluster B	ns3	LT996421|Romania|2016.661202
MN481591	Greece	dog	dog	2018.641096	41.083333	25.416667	Cluster B	wgs	MN481591|Greece|2018.641096
OL840876	Greece	human	human	2020.606557	41.12944444	25.04138889	Cluster B	wgs	OL840876|Greece|2020.606557
OL840875	Greece	human	human	2019.591781	41.11666667	24.9125	Cluster B	wgs	OL840875|Greece|2019.591781
KJ883344	Greece	human	Homo sapiens	2013.5	41.06277778	24.89694444	Cluster B	wgs	KJ883344|Greece|2013.5
KJ883345	Greece	human	Homo sapiens	2013.5	41.130036	24.88649	Cluster B	wgs	KJ883345|Greece|2013.5
KJ883341	Greece	human	Homo sapiens	2013.5	41.130036	24.88649	Cluster B	wgs	KJ883341|Greece|2013.5
KJ883343	Greece	human	Homo sapiens	2013.5	40.98138889	24.79944444	Cluster B	wgs	KJ883343|Greece|2013.5
KJ883349	Greece	human	Homo sapiens	2013.5	40.98222222	24.70472222	Cluster B	wgs	KJ883349|Greece|2013.5
KJ883348	Greece	human	Homo sapiens	2013.5	40.98222222	24.70472222	Cluster B	wgs	KJ883348|Greece|2013.5
KJ883342	Greece	human	Homo sapiens	2013.5	40.98222222	24.70472222	Cluster B	wgs	KJ883342|Greece|2013.5
KF179639	Greece	human	Homo sapiens	2012.666667	40.90805556	24.65805556	Cluster B	wgs	KF179639|Greece|2012.666667
MT341472	Bulgaria	mosquito	Culex pipiens	2018.580822	43.409022	24.6180123	Cluster B	wgs	MT341472|Bulgaria|2018.580822
JX860675	Greece	mosquito	Culex pipiens	2012.595628	41.3504871	24.195113	Cluster B	ns3	JX860675|Greece|2012.595628
LS398545	Romania	human	Homo sapiens	2015.5833	45.7973912	24.1519202	Cluster B	ns3	LS398545|Romania|2015.5833
MK084830	Greece	human	Homo sapiens	2018.665753	40.0809716	23.978897	Cluster B	ns3	MK084830|Greece|2018.665753
MK084846	Greece	mosquito	Culex pipiens	2018.517808	37.9946543	23.79940251	Cluster B	ns3	MK084846|Greece|2018.517808
MK084849	Greece	mosquito	Culex pipiens	2018.580822	37.9946543	23.79940251	Cluster B	ns3	MK084849|Greece|2018.580822
MK084840	Greece	human	Homo sapiens	2018.580822	37.9946543	23.79940251	Cluster B	ns3	MK084840|Greece|2018.580822
MK084847	Greece	mosquito	Culex pipiens	2018.605479	37.9946543	23.79940251	Cluster B	ns3	MK084847|Greece|2018.605479
MK084848	Greece	mosquito	Culex pipiens	2018.665753	37.9946543	23.79940251	Cluster B	ns3	MK084848|Greece|2018.665753
JN398476	Greece	bird	Gallus gallus	2011.509589	37.9839412	23.7283052	Cluster B	ns3	JN398476|Greece|2011.509589
MN238866	Greece	mosquito	Culex pipiens	2019.520548	37.9839412	23.7283052	Cluster B	ns3	MN238866|Greece|2019.520548
MZ333221	Greece	mosquito	Culex pipiens	2020.606557	41.08683	23.54717	Cluster B	ns3	MZ333221|Greece|2020.606557
OL840890	Greece	mosquito	Culex pipiens	2020.606557	41.09638889	23.50222222	Cluster B	wgs	OL840890|Greece|2020.606557
OL840891	Greece	mosquito	Culex pipiens	2020.60929	41.176068	23.391773	Cluster B	wgs	OL840891|Greece|2020.60929
OL840896	Greece	mosquito	unknown mosquito	2021.641096	41.176068	23.391773	Cluster B	wgs	OL840896|Greece|2021.641096
OL840892	Greece	mosquito	Culex pipiens	2020.631148	41.19555556	23.37111111	Cluster B	wgs	OL840892|Greece|2020.631148
OL840883	Greece	mosquito	unknown mosquito	2019.539726	41.009902	23.370939	Cluster B	wgs	OL840883|Greece|2019.539726
OL840893	Greece	mosquito	Culex pipiens	2020.557377	41.02472222	23.36333333	Cluster B	wgs	OL840893|Greece|2020.557377
KU206781	Bulgaria	human	Homo sapiens	2015.652055	42.698334	23.319941	Cluster B	wgs	KU206781|Bulgaria|2015.652055
KY594040	Greece	human	Homo sapiens	2010.665753	40.65166667	23.30416667	Cluster B	wgs	KY594040|Greece|2010.665753
KF537659	Greece	human	Homo sapiens	2013.545205	40.65166667	23.30416667	Cluster B	ns3	KF537659|Greece|2013.545205
OL840887	Greece	mosquito	Culex pipiens	2020.57377	41.142305	23.213111	Cluster B	wgs	OL840887|Greece|2020.57377
OL840881	Greece	human	human	2020.614754	41.20777778	23.09638889	Cluster B	wgs	OL840881|Greece|2020.614754
OL840886	Greece	mosquito	Culex pipiens	2020.606557	41.205796	23.074921	Cluster B	wgs	OL840886|Greece|2020.606557
MN481589	Greece	bird	chicken	2018.539726	40.52333333	23.04777778	Cluster B	wgs	MN481589|Greece|2018.539726
MN480794	Greece	mosquito	Culex pipiens	2018.665753	40.71444444	23.04166667	Cluster B	wgs	MN480794|Greece|2018.665753
OL840872	Greece	human	human	2018.652055	40.54666667	23.01944444	Cluster B	wgs	OL840872|Greece|2018.652055
MN652880	Greece	mosquito	Culex pipiens	2018.580822	40.614065	22.978366	Cluster B	wgs	MN652880|Greece|2018.580822
KJ883350	Greece	human	Homo sapiens	2013.5	40.61055556	22.97555556	Cluster B	wgs	KJ883350|Greece|2013.5
JN809471	Greece	bird	Pica pica	2010.665753	40.4737694	22.9746167	Cluster B	ns3	JN809471|Greece|2010.665753
JF719073	Greece	bird	Pica pica	2010.665753	40.6403167	22.9352716	Cluster B	ns5	JF719073|Greece|2010.665753
MN481593	Greece	mosquito	unknown mosquito	2012.639344	40.6403167	22.9352716	Cluster B	wgs	MN481593|Greece|2012.639344
JX843471	Greece	bird	Gallus gallus	2012.653005	40.6403167	22.9352716	Cluster B	ns3	JX843471|Greece|2012.653005
MK084829	Greece	human	Homo sapiens	2018.580822	40.6403167	22.9352716	Cluster B	ns3	MK084829|Greece|2018.580822
MK084828	Greece	human	Homo sapiens	2018.665753	40.6403167	22.9352716	Cluster B	ns3	MK084828|Greece|2018.665753
MN480792	Greece	human	Homo sapiens	2018.580822	40.67111111	22.9275	Cluster B	wgs	MN480792|Greece|2018.580822
JF917092	Greece	human	Homo sapiens	2010.5	40.842266	22.9204109	Cluster B	ns3	JF917092|Greece|2010.5
MK084845	Greece	mosquito	Culex pipiens	2018.528767	40.6186482	22.91795362	Cluster B	ns3	MK084845|Greece|2018.528767
KJ577739	Greece	human	Homo sapiens	2013.5	40.67694444	22.91	Cluster B	wgs	KJ577739|Greece|2013.5
HQ537483	Greece	mosquito	Culex pipiens	2010.5	40.83777778	22.89861111	Cluster B	wgs	HQ537483|Greece|2010.5
KJ577738	Greece	human	Homo sapiens	2013.5	40.65694444	22.88944444	Cluster B	wgs	KJ577738|Greece|2013.5
OL840889	Greece	mosquito	unknown mosquito	2020.606557	41.166604	22.795426	Cluster B	wgs	OL840889|Greece|2020.606557
MN481595	Greece	bird	pigeon	2010.745205	40.621643	22.752899	Cluster B	wgs	MN481595|Greece|2010.745205
MN481592	Greece	mosquito	unknown mosquito	2012.584699	40.621643	22.752899	Cluster B	wgs	MN481592|Greece|2012.584699
KJ883346	Greece	human	Homo sapiens	2013.5	40.621643	22.752899	Cluster B	wgs	KJ883346|Greece|2013.5
MN652878	Greece	mosquito	Culex pipiens	2018.49589	40.621643	22.752899	Cluster B	wgs	MN652878|Greece|2018.49589
MN481590	Greece	horse	horse	2018.539726	40.621643	22.752899	Cluster B	wgs	MN481590|Greece|2018.539726
OL840884	Greece	mosquito	unknown mosquito	2019.578082	40.921165	22.740333	Cluster B	wgs	OL840884|Greece|2019.578082
MK473443	Greece	bird	Eurasian magpie	2017.49589	37.63333056	22.73333056	Cluster B	wgs	MK473443|Greece|2017.49589
MH549209	Greece	bird	Pica pica	2017.49589	37.63333056	22.73333056	Cluster B	wgs	MH549209|Greece|2017.49589
OL840898	Greece	mosquito	unknown mosquito	2021.643836	40.708914	22.730024	Cluster B	wgs	OL840898|Greece|2021.643836
OL840894	Greece	mosquito	unknown mosquito	2021.60274	40.619191	22.667215	Cluster B	wgs	OL840894|Greece|2021.60274
OL840885	Greece	mosquito	unknown mosquito	2019.59726	40.660102	22.632775	Cluster B	wgs	OL840885|Greece|2019.59726
OL840897	Greece	mosquito	unknown mosquito	2021.643836	40.559784	22.592216	Cluster B	wgs	OL840897|Greece|2021.643836
OL840899	Greece	mosquito	unknown mosquito	2021.643836	40.783145	22.590405	Cluster B	wgs	OL840899|Greece|2021.643836
MW803141	Serbia	mosquito	Culex pipiens	2020.5	42.8163051	22.5649632	Cluster B	ns5	MW803141|Serbia|2020.5
MK084839	Greece	human	Homo sapiens	2018.580822	40.763244	22.51917	Cluster B	ns3	MK084839|Greece|2018.580822
OL840888	Greece	mosquito	unknown mosquito	2020.57377	39.83901705	22.5064489	Cluster B	wgs	OL840888|Greece|2020.57377
OL840874	Greece	human	human	2019.49863	40.280559	22.50584	Cluster B	wgs	OL840874|Greece|2019.49863
MK084834	Greece	human	Homo sapiens	2018.49589	39.6383092	22.4160706	Cluster B	ns3	MK084834|Greece|2018.49589
MN481596	Greece	bird	chicken	2011.509589	40.79472222	22.41166667	Cluster B	wgs	MN481596|Greece|2011.509589
MN481597	Greece	bird	chicken	2012.653005	40.79472222	22.41166667	Cluster B	wgs	MN481597|Greece|2012.653005
MN481594	Greece	mosquito	unknown mosquito	2012.677596	40.79472222	22.41166667	Cluster B	wgs	MN481594|Greece|2012.677596
OL840873	Greece	human	human	2018.728767	39.71666667	22.39583333	Cluster B	wgs	OL840873|Greece|2018.728767
OL840878	Greece	human	human	2019.646575	40.82527778	22.38722222	Cluster B	wgs	OL840878|Greece|2019.646575
MT341470	Greece	mosquito	Culex pipiens	2019.49589	39.75828	22.37297	Cluster B	wgs	MT341470|Greece|2019.49589
OL840882	Greece	human	human	2020.666667	40.78194444	22.275	Cluster B	wgs	OL840882|Greece|2020.666667
OL840895	Greece	mosquito	unknown mosquito	2021.608219	40.70666667	22.265	Cluster B	wgs	OL840895|Greece|2021.608219
MN480795	Greece	human	Homo sapiens	2018.580822	40.82277778	22.24916667	Cluster B	wgs	MN480795|Greece|2018.580822
MN652879	Greece	mosquito	Culex pipiens	2018.49589	40.818249	22.183789	Cluster B	wgs	MN652879|Greece|2018.49589
MN480793	Greece	human	Homo sapiens	2018.580822	40.818249	22.183789	Cluster B	wgs	MN480793|Greece|2018.580822
MK084835	Greece	human	Homo sapiens	2018.665753	40.51703795	22.18071973	Cluster B	ns3	MK084835|Greece|2018.665753
MK084841	Greece	human	Homo sapiens	2018.665753	40.51703795	22.18071973	Cluster B	ns3	MK084841|Greece|2018.665753
MT341471	Greece	mosquito	Culex pipiens	2019.49589	39.397834	22.070087	Cluster B	wgs	MT341471|Greece|2019.49589
OL840871	Greece	human	human	2018.641096	40.80168	22.04398	Cluster B	wgs	OL840871|Greece|2018.641096
OL840880	Greece	human	human	2020.516393	39.26888889	21.81111111	Cluster B	wgs	OL840880|Greece|2020.516393
MH244513	Slovakia	bird	Eurasian sparrow hawk	2013.5	48.7015059	21.6555995	Cluster A	wgs	MH244513|Slovakia|2013.5
KJ883347	Greece	human	Homo sapiens	2013.5	40.70472222	21.52194444	Cluster B	wgs	KJ883347|Greece|2013.5
MW561633	Slovakia	bird	Strix nebulosa lapponica	2018.873973	48.7748988	21.2067674	Cluster B	wgs	MW561633|Slovakia|2018.873973
KT757322	Serbia	mosquito	Culex pipiens	2013.5	44.8178131	20.4568974	Cluster B	wgs	KT757322|Serbia|2013.5
KT757321	Serbia	mosquito	Culex pipiens	2013.5	44.8178131	20.4568974	Cluster B	wgs	KT757321|Serbia|2013.5
KT757320	Serbia	mosquito	Culex pipiens	2013.5	44.8178131	20.4568974	Cluster B	wgs	KT757320|Serbia|2013.5
KT757318	Serbia	mosquito	Culex pipiens	2013.5	44.8178131	20.4568974	Cluster B	wgs	KT757318|Serbia|2013.5
KJ652316	Serbia	mosquito	Culex pipiens	2013.5	44.8178131	20.4568974	Cluster B	ns3	KJ652316|Serbia|2013.5
KJ652314	Serbia	mosquito	Culex pipiens	2013.5	44.8178131	20.4568974	Cluster B	ns3	KJ652314|Serbia|2013.5
MW803139	Serbia	mosquito	Culex pipiens	2018.5	44.9998526	20.4055204	Cluster B	ns5	MW803139|Serbia|2018.5
DQ116961	Hungary	bird	goshawk	2004.5	46.35069	20.139858	root	wgs	DQ116961|Hungary|2004.5
KT757323	Serbia	mosquito	Culex pipiens	2013.5	45.4094426	19.9762492	Cluster B	wgs	KT757323|Serbia|2013.5
KC496016	Serbia	mosquito	Culex pipiens	2010.5	45.2551338	19.8451756	Cluster A	wgs	KC496016|Serbia|2010.5
KC407673	Serbia	bird	northern goshawk	2012.5	45.2551338	19.8451756	Cluster A	wgs	KC407673|Serbia|2012.5
KX375812	Serbia	human	Homo sapiens	2013.5	45.2551338	19.8451756	Cluster B	wgs	KX375812|Serbia|2013.5
MN296400	Hungary	human	Homo sapiens	2019.572603	47.1716447	19.7977516	Cluster B	ns3	MN296400|Hungary|2019.572603
MH021189	Hungary	human	Homo sapiens	2017.747945	47.4811921	19.0602641	Cluster B	wgs	MH021189|Hungary|2017.747945
KC496015	Hungary	horse	horse	2010.5	47.4979937	19.0403594	Cluster B	wgs	KC496015|Hungary|2010.5
KT359349	Hungary	human	Homo sapiens	2014.5	47.4979937	19.0403594	Cluster A	wgs	KT359349|Hungary|2014.5
KU058850	Hungary	human	Homo sapiens	2014.5	47.4979937	19.0403594	Cluster A	ns3	KU058850|Hungary|2014.5
KU058849	Hungary	human	Homo sapiens	2014.5	47.4979937	19.0403594	Cluster A	ns3	KU058849|Hungary|2014.5
KU058848	Hungary	human	Homo sapiens	2014.5	47.4979937	19.0403594	Cluster A	ns3	KU058848|Hungary|2014.5
MK224615	Hungary	human	Homo sapiens	2018.5	47.4979937	19.0403594	Cluster B	ns3	MK224615|Hungary|2018.5
MK224614	Hungary	human	Homo sapiens	2018.5	47.4979937	19.0403594	Cluster B	ns3	MK224614|Hungary|2018.5
MK224612	Hungary	human	Homo sapiens	2018.5	47.4979937	19.0403594	Cluster B	ns3	MK224612|Hungary|2018.5
MK224644	Hungary	human	Homo sapiens	2018.5	47.4979937	19.0403594	Cluster B	ns3	MK224644|Hungary|2018.5
MK224643	Hungary	human	Homo sapiens	2018.5	47.4979937	19.0403594	Cluster B	ns3	MK224643|Hungary|2018.5
MK224631	Hungary	human	Homo sapiens	2018.5	47.4979937	19.0403594	Cluster B	ns3	MK224631|Hungary|2018.5
MK224623	Hungary	human	Homo sapiens	2018.5	47.4979937	19.0403594	Cluster A	ns3	MK224623|Hungary|2018.5
MK224618	Hungary	human	Homo sapiens	2018.5	47.4979937	19.0403594	Cluster B	ns3	MK224618|Hungary|2018.5
MK224611	Hungary	human	Homo sapiens	2018.5	47.4979937	19.0403594	Cluster A	ns3	MK224611|Hungary|2018.5
MK224639	Hungary	human	Homo sapiens	2018.5	47.4979937	19.0403594	Cluster A	ns3	MK224639|Hungary|2018.5
MK224621	Hungary	human	Homo sapiens	2018.5	47.4979937	19.0403594	Cluster A	ns3	MK224621|Hungary|2018.5
MK224638	Hungary	human	Homo sapiens	2018.5	47.4979937	19.0403594	Cluster A	ns3	MK224638|Hungary|2018.5
MK224626	Hungary	human	Homo sapiens	2018.5	47.4979937	19.0403594	Cluster A	ns3	MK224626|Hungary|2018.5
MK224613	Hungary	human	Homo sapiens	2018.5	47.4979937	19.0403594	Cluster A	ns3	MK224613|Hungary|2018.5
MN255471	Hungary	human	Homo sapiens	2019.534247	47.4979937	19.0403594	Cluster B	ns3	MN255471|Hungary|2019.534247
MN396755	Hungary	human	Homo sapiens	2019.580822	47.4979937	19.0403594	Cluster A	ns3	MN396755|Hungary|2019.580822
MH244512	Slovakia	bird	northern goshawk	2013.5	48.2131904	17.3603744	Cluster A	wgs	MH244512|Slovakia|2013.5
MH244511	Slovakia	bird	northern goshawk	2013.5	48.2131904	17.3603744	Cluster A	wgs	MH244511|Slovakia|2013.5
MH244510	Slovakia	bird	northern goshawk	2014.5	48.2131904	17.3603744	Cluster A	wgs	MH244510|Slovakia|2014.5
MF678435	Austria	mosquito	Culex pipiens	2015.665753	48.2778951	16.9097882	Cluster A	ns5	MF678435|Austria|2015.665753
KM203863	Czech_Republic	mosquito	Culex modestus	2013.6	48.8001413	16.8039515	Cluster A	wgs	KM203863|Czech_Republic|2013.6
KM203862	Czech_Republic	mosquito	Culex modestus	2013.6	48.8001413	16.8039515	Cluster A	wgs	KM203862|Czech_Republic|2013.6
MF678440	Austria	mosquito	Culex pipiens	2015.49589	48.3189487	16.6429437	Cluster A	ns5	MF678440|Austria|2015.49589
KM203860	Czech_Republic	mosquito	Culex modestus	2013.6	48.8068577	16.6383914	Cluster A	wgs	KM203860|Czech_Republic|2013.6
KM203861	Czech_Republic	mosquito	Culex modestus	2013.6	48.8068577	16.6383914	Cluster A	wgs	KM203861|Czech_Republic|2013.6
MF678434	Austria	mosquito	Culex pipiens	2015.580822	48.2269664	16.4944845	Cluster A	ns5	MF678434|Austria|2015.580822
MF678444	Austria	mosquito	Culex pipiens	2015.580822	48.2006384	16.42694812	Cluster A	ns5	MF678444|Austria|2015.580822
MF678445	Austria	mosquito	Culex pipiens	2015.580822	48.2006384	16.42694812	Cluster A	ns5	MF678445|Austria|2015.580822
MF678432	Austria	mosquito	Culex pipiens	2015.580822	48.27981505	16.41213456	Cluster A	ns5	MF678432|Austria|2015.580822
KF179640	Austria	bird	goshawk	2008.5	48.2083537	16.3725042	Cluster A	wgs	KF179640|Austria|2008.5
KP780838	Austria	bird	Nestor notabilis	2009.706849	48.2083537	16.3725042	Cluster A	wgs	KP780838|Austria|2009.706849
KP780839	Austria	bird	Nestor notabilis	2011.19726	48.2083537	16.3725042	Cluster A	wgs	KP780839|Austria|2011.19726
KP109692	Austria	mosquito	Culex pipiens	2014.5	48.2083537	16.3725042	Cluster A	wgs	KP109692|Austria|2014.5
KP109691	Austria	human	Homo sapiens	2014.5	48.2083537	16.3725042	Cluster A	wgs	KP109691|Austria|2014.5
KM659876	Austria	human	Homo sapiens	2014.5	48.2083537	16.3725042	Cluster A	wgs	KM659876|Austria|2014.5
KP780840	Austria	bird	Nestor notabilis	2014.635616	48.2083537	16.3725042	Cluster A	ns3	KP780840|Austria|2014.635616
MF984345	Austria	bird	falcon	2015.5	48.2083537	16.3725042	Cluster A	wgs	MF984345|Austria|2015.5
MF984342	Austria	human	Homo sapiens	2015.5	48.2083537	16.3725042	Cluster A	wgs	MF984342|Austria|2015.5
MF984340	Austria	human	Homo sapiens	2015.5	48.2083537	16.3725042	Cluster A	wgs	MF984340|Austria|2015.5
MF984337	Austria	human	Homo sapiens	2015.5	48.2083537	16.3725042	Cluster A	wgs	MF984337|Austria|2015.5
MF984344	Austria	bird	goshawk	2015.5	48.2083537	16.3725042	Cluster A	wgs	MF984344|Austria|2015.5
MF984341	Austria	human	Homo sapiens	2015.5	48.2083537	16.3725042	Cluster A	wgs	MF984341|Austria|2015.5
MF984343	Austria	human	Homo sapiens	2015.5	48.2083537	16.3725042	Cluster A	wgs	MF984343|Austria|2015.5
MF984338	Austria	human	Homo sapiens	2015.5	48.2083537	16.3725042	Cluster A	wgs	MF984338|Austria|2015.5
MF984339	Austria	human	Homo sapiens	2015.5	48.2083537	16.3725042	Cluster A	wgs	MF984339|Austria|2015.5
MF984346	Austria	human	Homo sapiens	2016.5	48.2083537	16.3725042	Cluster A	wgs	MF984346|Austria|2016.5
MF984347	Austria	human	Homo sapiens	2016.5	48.2083537	16.3725042	Cluster A	wgs	MF984347|Austria|2016.5
MF984350	Austria	horse	horse	2016.5	48.2083537	16.3725042	Cluster A	wgs	MF984350|Austria|2016.5
MF984348	Austria	human	Homo sapiens	2016.5	48.2083537	16.3725042	Cluster A	wgs	MF984348|Austria|2016.5
MF984351	Austria	mosquito	Culex pipiens	2016.5	48.2083537	16.3725042	Cluster A	wgs	MF984351|Austria|2016.5
MF984349	Austria	horse	horse	2016.5	48.2083537	16.3725042	Cluster A	wgs	MF984349|Austria|2016.5
MF984352	Austria	mosquito	Culex pipiens	2016.5	48.2083537	16.3725042	Cluster A	wgs	MF984352|Austria|2016.5
MF678441	Austria	mosquito	Culex pipiens	2015.580822	48.1777617	16.3307487	Cluster A	ns5	MF678441|Austria|2015.580822
EF116943	Hungary	bird	Accipiter nisus	2005.5	48.1820863	16.3005958	Cluster A	ns5	EF116943|Hungary|2005.5
MF678439	Austria	mosquito	Culex pipiens	2015.49589	48.2018182	16.2589955	Cluster A	ns5	MF678439|Austria|2015.49589
MF678442	Austria	mosquito	Culex pipiens	2015.580822	48.2018182	16.2589955	Cluster A	ns5	MF678442|Austria|2015.580822
MF678443	Austria	mosquito	Culex pipiens	2015.580822	48.17854095	16.25298582	Cluster A	ns5	MF678443|Austria|2015.580822
GU566737	Austria	bird	Accipiter gentilis	2008.5	48.1873864	15.8440588	Cluster A	ns5	GU566737|Austria|2008.5
GU566738	Austria	bird	Accipiter gentilis	2008.5	48.1873864	15.8440588	Cluster A	ns5	GU566738|Austria|2008.5
GU566739	Austria	bird	Accipiter gentilis	2008.5	48.1873864	15.8440588	Cluster A	ns5	GU566739|Austria|2008.5
HM015884	Austria	bird	Accipiter gentilis	2009.5	48.1873864	15.8440588	Cluster A	ns5	HM015884|Austria|2009.5
GU566740	Austria	bird	Accipiter gentilis	2009.5	48.1873864	15.8440588	Cluster A	ns5	GU566740|Austria|2009.5
GU580891	Austria	bird	Falcon	2008.5	47.2174206	15.6221694	Cluster A	ns5	GU580891|Austria|2008.5
KP780837	Austria	bird	Nestor notabilis	2008.65847	46.6785742	14.9069497	Cluster A	wgs	KP780837|Austria|2008.65847
MK947396	Slovenia	mosquito	unknown mosquito	2018.5	46.0499803	14.5068602	Cluster A	wgs	MK947396|Slovenia|2018.5
MK947397	Slovenia	human	Homo sapiens	2018.641096	46.0499803	14.5068602	Cluster B	wgs	MK947397|Slovenia|2018.641096
LR743448	Germany	bird	Humboldt-Penguin	2019.687671	51.7567447	14.3357307	Cluster A	wgs	LR743448|Germany|2019.687671
LR743431	Germany	bird	Eurasian Golden Plover	2019.673973	51.270139	14.0948628	Cluster A	wgs	LR743431|Germany|2019.673973
LR743421	Germany	bird	Great Tit	2019.660274	51.0493286	13.7381437	Cluster A	wgs	LR743421|Germany|2019.660274
LR743430	Germany	bird	Blue Tit	2019.6	51.0999765	13.6767995	Cluster A	wgs	LR743430|Germany|2019.6
LR989888	Germany	bird	Larus crassirostris	2019.580822	52.5023038	13.5291672	Cluster A	wgs	LR989888|Germany|2019.580822
LR989885	Germany	bird	Larus crassirostris	2019.580822	52.5023038	13.5291672	Cluster A	wgs	LR989885|Germany|2019.580822
LR743443	Germany	bird	Snowy Owl	2018.676712	52.5029358	13.5205456	Cluster A	wgs	LR743443|Germany|2018.676712
LR743424	Germany	bird	Snowy Owl	2019.589041	52.5029358	13.5205456	Cluster A	wgs	LR743424|Germany|2019.589041
LR743428	Germany	bird	Snowy Owl	2019.627397	52.5029358	13.5205456	Cluster A	wgs	LR743428|Germany|2019.627397
LR743423	Germany	bird	Goshawk	2019.663014	52.5029358	13.5205456	Cluster A	wgs	LR743423|Germany|2019.663014
LR743455	Germany	mosquito	unknown mosquito	2019.709589	52.5029358	13.5205456	Cluster A	wgs	LR743455|Germany|2019.709589
LR743447	Germany	mosquito	unknown mosquito	2019.728767	52.5029358	13.5205456	Cluster A	wgs	LR743447|Germany|2019.728767
MH910045	Germany	human	Homo sapiens	2018.580822	52.5170365	13.3888599	Cluster A	wgs	MH910045|Germany|2018.580822
MH986055	Germany	bird	Turdus merula	2018.580822	52.5170365	13.3888599	Cluster A	wgs	MH986055|Germany|2018.580822
MH986056	Germany	bird	Turdus merula	2018.7219	52.5170365	13.3888599	Cluster A	wgs	MH986056|Germany|2018.7219
LR743427	Germany	bird	Goshawk	2019.531507	52.5170365	13.3888599	Cluster A	wgs	LR743427|Germany|2019.531507
LR743426	Germany	bird	Snowy Owl	2019.663014	52.5170365	13.3888599	Cluster A	wgs	LR743426|Germany|2019.663014
KT364499	Italy	mosquito	Culex pipiens	2011.5	46.0433627	13.2362187	Cluster A	ns3	KT364499|Italy|2011.5
MH974750	Germany	bird	Accipiter gentilis	2018.6918	52.5138394	13.2135845	Cluster A	ns5	MH974750|Germany|2018.6918
LR743435	Germany	bird	Goshawk	2019.632877	52.5873198	12.9920587	Cluster A	wgs	LR743435|Germany|2019.632877
LR743445	Germany	bird	Great Grey Owl	2019.671233	50.8322608	12.9252977	Cluster A	wgs	LR743445|Germany|2019.671233
LR743452	Germany	bird	Great Grey Owl	2019.673973	50.8322608	12.9252977	Cluster A	wgs	LR743452|Germany|2019.673973
LR743422	Germany	bird	Goshawk	2019.649315	52.9243859	12.8092919	Cluster A	wgs	LR743422|Germany|2019.649315
LR743436	Germany	bird	Goshawk	2018.690411	51.5911653	12.5856428	Cluster A	wgs	LR743436|Germany|2018.690411
MH974752	Germany	bird	Accipiter gentilis	2018.7164	51.5911653	12.5856428	Cluster A	ns5	MH974752|Germany|2018.7164
LR743454	Germany	bird	Great Tit	2019.687671	51.5911653	12.5856428	Cluster A	wgs	LR743454|Germany|2019.687671
MN794938	Germany	bird	House sparrow	2019.654795	51.4224434	12.5645728	Cluster A	wgs	MN794938|Germany|2019.654795
LR743425	Germany	bird	Snowy Owl	2019.50137	51.9064957	12.5417127	Cluster A	wgs	LR743425|Germany|2019.50137
LR743444	Germany	bird	Great Grey Owl	2019.594521	51.9064957	12.5417127	Cluster A	wgs	LR743444|Germany|2019.594521
JN858070	Italy	human	Homo sapiens	2011.665753	41.8933203	12.4829321	Cluster A	wgs	JN858070|Italy|2011.665753
LR743453	Germany	horse	Horse	2019.616438	51.4617493	12.452697	Cluster A	wgs	LR743453|Germany|2019.616438
LR743450	Germany	bird	Chilean Flamingo	2019.687671	51.3406321	12.3747329	Cluster A	wgs	LR743450|Germany|2019.687671
MN794935	Germany	human	Human	2019.690411	51.3406321	12.3747329	Cluster A	wgs	MN794935|Germany|2019.690411
MW142227	Germany	human	Homo sapiens	2020.581967	51.3406321	12.3747329	Cluster A	wgs	MW142227|Germany|2020.581967
MW142226	Germany	human	Homo sapiens	2020.581967	51.3406321	12.3747329	Cluster A	wgs	MW142226|Germany|2020.581967
MW142225	Germany	human	Homo sapiens	2020.581967	51.3406321	12.3747329	Cluster A	wgs	MW142225|Germany|2020.581967
MW142223	Germany	human	Homo sapiens	2020.581967	51.3406321	12.3747329	Cluster A	wgs	MW142223|Germany|2020.581967
MW142224	Germany	human	Homo sapiens	2020.581967	51.3406321	12.3747329	Cluster A	wgs	MW142224|Germany|2020.581967
LR743456	Germany	bird	House Sparrow	2019.649315	51.4390092	12.3714685	Cluster A	wgs	LR743456|Germany|2019.649315
MN939561	Italy	human	Homo sapiens	2018.613699	45.4371908	12.3345898	Cluster A	wgs	MN939561|Italy|2018.613699
JX878386	Italy	mosquito	Culex pipiens	2012.5	44.97720615	12.27419044	Cluster B	ns3	JX878386|Italy|2012.5
KF647250	Italy	human	Homo sapiens	2013.610959	44.97720615	12.27419044	Cluster A	wgs	KF647250|Italy|2013.610959
KF647249	Italy	human	Homo sapiens	2013.610959	44.97720615	12.27419044	Cluster A	wgs	KF647249|Italy|2013.610959
KF588365	Italy	human	Homo sapiens	2013.610959	44.97720615	12.27419044	Cluster A	wgs	KF588365|Italy|2013.610959
KF647248	Italy	human	Homo sapiens	2013.630137	44.97720615	12.27419044	Cluster A	wgs	KF647248|Italy|2013.630137
KF647252	Italy	human	Homo sapiens	2013.649315	44.97720615	12.27419044	Cluster A	wgs	KF647252|Italy|2013.649315
KF823805	Italy	human	Homo sapiens	2013.649315	44.97720615	12.27419044	Cluster A	wgs	KF823805|Italy|2013.649315
MN939557	Italy	human	Homo sapiens	2016.543716	44.97720615	12.27419044	Cluster A	wgs	MN939557|Italy|2016.543716
MN939564	Italy	human	Homo sapiens	2016.601093	44.97720615	12.27419044	Cluster A	wgs	MN939564|Italy|2016.601093
MN939558	Italy	human	Homo sapiens	2016.601093	44.97720615	12.27419044	Cluster A	wgs	MN939558|Italy|2016.601093
MN939559	Italy	human	Homo sapiens	2016.639344	44.97720615	12.27419044	Cluster A	wgs	MN939559|Italy|2016.639344
OP561457	Italy	human	Homo sapiens	2019.631	44.97720615	12.27419044	Cluster A	wgs	Italy19Rovigo34.1|Italy|2019.63
KP407865	Italy	bird	collared dove	2011.5	45.657618	12.266908	Cluster A	ns3	KP407865|Italy|2011.5
OP561456	Italy	human	Homo sapiens	2019.611	45.657618	12.266908	Cluster A	wgs	Italy19Treviso33.1|Italy|2019.611
LR743449	Germany	bird	Goshawk	2019.673973	51.6181969	12.2635906	Cluster A	wgs	LR743449|Germany|2019.673973
MN939562	Italy	human	Homo sapiens	2018.652055	45.80669135	12.20631576	Cluster A	wgs	MN939562|Italy|2018.652055
KT364505	Italy	mosquito	Culex pipiens	2013.5	45.842483	12.100108	Cluster A	ns3	KT364505|Italy|2013.5
KT364501	Italy	mosquito	Culex pipiens	2013.5	45.842483	12.100108	Cluster B	ns3	KT364501|Italy|2013.5
KT364503	Italy	mosquito	Culex pipiens	2013.5	45.842483	12.100108	Cluster A	ns3	KT364503|Italy|2013.5
KT364502	Italy	mosquito	Culex pipiens	2013.5	45.842483	12.100108	Cluster A	ns3	KT364502|Italy|2013.5
KT364504	Italy	mosquito	Culex pipiens	2013.5	45.842483	12.100108	Cluster A	ns3	KT364504|Italy|2013.5
LR743433	Germany	bird	Goshawk	2018.665753	51.6796187	12.0611585	Cluster A	wgs	LR743433|Germany|2018.665753
LR743457	Germany	bird	Goshawk	2019.676712	51.3564413	11.996148	Cluster A	wgs	LR743457|Germany|2019.676712
LR743442	Germany	bird	Blue Tit	2019.6	51.4825041	11.9705452	Cluster A	wgs	LR743442|Germany|2019.6
LR743446	Germany	bird	Coconut Lorikeet	2019.630137	51.4825041	11.9705452	Cluster A	wgs	LR743446|Germany|2019.630137
MH924836	Germany	bird	Strix nebulosa	2018.638356	51.4728617	11.9023342	Cluster A	ns3	MH924836|Germany|2018.638356
LR743429	Germany	bird	Tawny Owl	2018.715068	51.406202	11.8889417	Cluster A	wgs	LR743429|Germany|2018.715068
KF647251	Italy	human	Homo sapiens	2013.630137	45.4077172	11.8734455	Cluster A	wgs	KF647251|Italy|2013.630137
OP561453	Italy	human	Homo sapiens	2019.534	45.4064823	11.8212057	Cluster A	wgs	Italy19Padova29.3|Italy|2019.534
OP561458	Italy	human	Homo sapiens	2019.534	45.4064823	11.8212057	Cluster A	wgs	Italy19Padova29.2|Italy|2019.534
MH974754	Germany	bird	Strix nebulosa	2018.6973	48.172047	11.8090838	Cluster A	ns5	MH974754|Germany|2018.6973
LR743437	Germany	bird	Great Grey Owl	2018.663014	48.1667467	11.803713	Cluster A	wgs	LR743437|Germany|2018.663014
LR743434	Germany	bird	Great Grey Owl	2018.671233	48.1667467	11.803713	Cluster A	ns3	LR743434|Germany|2018.671233
KP407864	Italy	mosquito	unknown mosquito	2012.5	45.0696016	11.7715269	Cluster A	ns3	KP407864|Italy|2012.5
KP407863	Italy	mosquito	unknown mosquito	2012.5	45.0696016	11.7715269	Cluster A	ns3	KP407863|Italy|2012.5
KT364506	Italy	mosquito	Culex pipiens	2014.5	45.0696016	11.7715269	Cluster A	ns3	KT364506|Italy|2014.5
KT207792	Italy	mosquito	unknown mosquito	2014.627397	45.0696016	11.7715269	Cluster A	wgs	KT207792|Italy|2014.627397
MN794937	Germany	bird	Blackbird	2019.668493	52.024109	11.77025388	Cluster A	wgs	MN794937|Germany|2019.668493
LR743458	Germany	bird	Snowy Owl	2019.671233	52.1315889	11.6399609	Cluster A	wgs	LR743458|Germany|2019.671233
LR743451	Germany	bird	Snowy Owl	2019.673973	52.1315889	11.6399609	Cluster A	wgs	LR743451|Germany|2019.673973
KU573081	Italy	bird	Pica pica	2013.5	44.8494142	11.6172101	Cluster A	wgs	KU573081|Italy|2013.5
KU573080	Italy	mosquito	Culex pipiens	2013.5	44.8494142	11.6172101	Cluster A	wgs	KU573080|Italy|2013.5
KU573082	Italy	bird	Crow	2013.5	44.8494142	11.6172101	Cluster A	wgs	KU573082|Italy|2013.5
KT364508	Italy	mosquito	Culex pipiens	2014.5	45.554241	11.548145	Cluster A	ns3	KT364508|Italy|2014.5
MN939560	Italy	human	Homo sapiens	2016.677596	45.63485905	11.40635426	Cluster A	wgs	MN939560|Italy|2016.677596
KP789956	Italy	human	Homo sapiens	2014.663014	45.4384958	10.9924122	Cluster A	wgs	KP789956|Italy|2014.663014
KP789955	Italy	human	Homo sapiens	2014.663014	45.4384958	10.9924122	Cluster A	wgs	KP789955|Italy|2014.663014
MN939563	Italy	human	Homo sapiens	2018.709589	45.4384958	10.9924122	Cluster A	wgs	MN939563|Italy|2018.709589
OP561454	Italy	human	Homo sapiens	2020.631	45.4384958	10.9924122	Cluster A	wgs	Italy20Verona34.1|Italy|2020.631
OP561455	Italy	human	Homo sapiens	2019.592	45.4384958	10.9924122	Cluster A	wgs(partial)	Italy19Verona32.1|Italy|2019.592
OP561454	Italy	human	Homo sapiens	2020.631	45.4384958	10.9924122	Cluster A	wgs(partial)	Italy20Verona34.1|Italy|2020.631
OP561453	Italy	human	Homo sapiens	2019.592	45.4384958	10.9924122	Cluster A	wgs	Italy19Verona29.1|Italy|2019.592
KT364507	Italy	mosquito	Culex pipiens	2014.5	45.447869	10.982577	Cluster A	ns3	KT364507|Italy|2014.5
KU573083	Italy	mosquito	Culex pipiens	2013.5	44.6501718	10.8867129	Cluster A	wgs	KU573083|Italy|2013.5
KP789960	Italy	human	Homo sapiens	2013.668493	45.1692628	10.67083652	Cluster A	wgs	KP789960|Italy|2013.668493
KF823806	Italy	human	Homo sapiens	2013.745205	45.1692628	10.67083652	Cluster A	wgs	KF823806|Italy|2013.745205
KP789957	Italy	human	Homo sapiens	2014.5	45.22086405	10.03703798	Cluster A	wgs	KP789957|Italy|2014.5
KP789954	Italy	human	Homo sapiens	2014.5	45.22086405	10.03703798	Cluster A	wgs	KP789954|Italy|2014.5
MN794939	Germany	bird	Dunnock	2019.654795	53.550341	10.000654	Cluster A	wgs	MN794939|Germany|2019.654795
KP789959	Italy	human	Homo sapiens	2014.5	45.03685465	9.137825083	Cluster A	wgs	KP789959|Italy|2014.5
KP789958	Italy	human	Homo sapiens	2014.5	45.03685465	9.137825083	Cluster A	wgs	KP789958|Italy|2014.5
KP789953	Italy	human	Homo sapiens	2014.5	45.03685465	9.137825083	Cluster A	wgs	KP789953|Italy|2014.5
KP407867	Italy	bird	goshawk	2012.5	40.0895341	8.830462	Cluster A	ns3	KP407867|Italy|2012.5
OP762596	Netherlands	bird	House sparrow	2020.735	52.09551239	5.012534142	Cluster A	wgs	20TV3436|Netherlands|2020.735
OP762597	Netherlands	bird	Chicken	2020.795	52.10571671	5.012159824	Cluster A	wgs	20TV3592|Netherlands|2020.795
MW036633	Netherlands	mosquito	Culex pipiens	2020.661	52.1342798	5.0064058	Cluster A	wgs	UEK20W36.2_19|Netherlands|2020.661
OP762593	Netherlands	mosquito	Culex pipiens	2020.705	52.135513	5.003988	Cluster A	wgs	UGR20TL6TN2.1_41|Netherlands|2020.705
OP762595	Netherlands	bird	Common chiffchaff	2020.738	52.13616943	5.003493786	Cluster A	wgs	20TV2584|Netherlands|2020.738
MW036634	Netherlands	mosquito	Culex pipiens	2020.642	52.1357615	5.0034393	Cluster A	wgs	UGR20W34.2_25|Netherlands|2020.642
OP762594	Netherlands	mosquito	Culex pipiens	2020.705	52.13647	5.003069	Cluster A	wgs	UGR20TL7TN2.2_46|Netherlands|2020.705
OP762592	Netherlands	mosquito	Culex pipiens	2020.705	52.135254	5.002699	Cluster A	wgs	UGR20TL1TN2.4_28|Netherlands|2020.705
MT863560	France	bird	Buteo buteo	2018.684932	48.8588897	2.320041022	Cluster A	wgs	MT863560|France|2018.684932
MT863561	France	bird	Accipiter gentilis	2018.761644	48.8588897	2.320041022	Cluster A	wgs	MT863561|France|2018.761644
OM037672	Spain	bird	Accipiter gentilis	2020.665753	41.1134734	1.2379323	Cluster A	wgs	OM037672|Spain|2020.665753
OM037673	Spain	bird	Accipiter gentilis	2020.665753	41.1134734	1.2379323	Cluster A	wgs	OM037673|Spain|2020.665753
OM037670	Spain	bird	Accipiter gentilis	2017.665753	41.746975	0.594472	Cluster A	wgs	OM037670|Spain|2017.665753
OM037671	Spain	bird	Accipiter gentilis	2020.665753	41.6701857	0.5381169	Cluster A	wgs	OM037671|Spain|2020.665753
